# The extracellular RNA pool within *Zea mays* apoplast: composition and differential expression during *Ustilago maydis* infection

**DOI:** 10.1101/2022.06.03.494492

**Authors:** Dibya Mukherjee, Nagendra Pratap Singh, Anisha Roy, Rituparna Mondal, Udita Acharya, Debasis Chattopadhyay, Anupama Ghosh

## Abstract

The existence of an extracellular pool of RNA (exRNA) has been documented in both animal and plant cells in a number of instances. These exRNA species play important role in host response against different environmental stimuli. The mechanism of their function however remains largely unknown. In this study we report the composition of the exRNA pool within the leaf apoplast of *Z. mays* under normal growth condition. We could detect RNA transcripts originating from both the genic as well as the intergenic regions of the nuclear, mitochondrial and chloroplast genomes of maize in our exRNA sequencing data. Our data showed increased abundance of about 75% of the exRNA transcripts during infection with a basidiomycete smut fungi, *Ustilago maydis*. Functional classification of the differentially abundant exRNA transcripts within *U. maydis* SG200 WT infected maize apoplast with respect to uninfected apoplast revealed significant enrichment of the exRNA transcripts corresponding to the ribosome biogenesis pathway. Data related to the effect of two extracellular T2 type ribonucleases, Nuc1 and Nuc2 from *U. maydis* on the composition of exRNA pool of maize is also presented.
