## Supplemental Tables S5 for "The extracellular RNA pool within *Zea mays* apoplast: composition and differential expression during *Ustilago maydis* infection"

### Sheet: Sheet1
Table S5. Maize apoplastic transcripts induced during U. maydis SG200 infection showing overrepresented biological processes involved in 'ribosome biogenesis pathway' with respect to total apoplastic trancriptome of maize
Ribosomal small subunit biogenesis (GO:0042274)
NCBI accession	Gene Name	Panther Family/subfamily	Panther protein class
NM_001155823	40S ribosomal protein SA;100282918;ortholog	40S RIBOSOMAL PROTEIN SA (PTHR11489:SF9)	ribosomal protein(PC00202)
NM_001155298	40S ribosomal protein S15;100282387;ortholog	40S RIBOSOMAL PROTEIN S15 (PTHR11880:SF2)	ribosomal protein(PC00202)
NM_001143624	Non-specific serine/threonine protein kinase;100217272;ortholog	SERINE/THREONINE-PROTEIN KINASE RIO2 (PTHR45852:SF1)	non-receptor serine/threonine protein kinase(PC00167)
NM_001291545	40S ribosomal protein S16;100283242;ortholog	RIBOSOMAL PROTEIN S16 (PTHR21569:SF16)	ribosomal protein(PC00202)
XM_008681653	40S ribosomal protein S8;RPS8;ortholog	40S RIBOSOMAL PROTEIN S8 (PTHR10394:SF3)	ribosomal protein(PC00202)
NM_001329501	40S ribosomal protein S19;103639054;ortholog	40S RIBOSOMAL PROTEIN S19 (PTHR11710:SF0)	ribosomal protein(PC00202)
NM_001138127	40S ribosomal protein S19;100192949;ortholog	40S RIBOSOMAL PROTEIN S19 (PTHR11710:SF0)	ribosomal protein(PC00202)
NM_001138390	40S ribosomal protein S5-2;100193240;ortholog	40S RIBOSOMAL PROTEIN S5 (PTHR11205:SF18)	ribosomal protein(PC00202)
NM_001148598	40S ribosomal protein S7;100274227;ortholog	40S RIBOSOMAL PROTEIN S7 (PTHR11278:SF0)	ribosomal protein(PC00202)
NM_001147531	40S ribosomal protein SA;100273082;ortholog	40S RIBOSOMAL PROTEIN SA (PTHR11489:SF9)	ribosomal protein(PC00202)
NM_001310510	40S ribosomal protein S16;100194265;ortholog	40S RIBOSOMAL PROTEIN S16 (PTHR21569:SF40)	ribosomal protein(PC00202)
XM_008647994	ATP-dependent RNA helicase DEAH13;103627696;ortholog	ATP-DEPENDENT RNA HELICASE DHX37-RELATED (PTHR18934:SF99)	RNA helicase(PC00032)
ribosome assembly (GO:0042255)
NCBI accession	Gene Name	Panther Family/subfamily	Panther protein class
NM_001301490	60S ribosomal protein L6;103653691;ortholog	60S RIBOSOMAL PROTEIN L6 (PTHR10715:SF8)	ribosomal protein(PC00202)
XM_008652511	60S ribosomal protein L5-1;103631647;ortholog	60S RIBOSOMAL PROTEIN L5 (PTHR23410:SF12)	ribosomal protein(PC00202)
NM_001148017	60S acidic ribosomal protein P0;100273601;ortholog	60S ACIDIC RIBOSOMAL PROTEIN P0 (PTHR45699:SF21)	ribosomal protein(PC00202)
XM_008676480	60S ribosomal protein L5-1 homolog a;103650892;ortholog	60S RIBOSOMAL PROTEIN L5-1 HOMOLOG B (PTHR23410:SF34)	ribosomal protein(PC00202)
XM_008649557	60S ribosomal protein L23a;100280771;ortholog	RIBOSOMAL_L23EN DOMAIN-CONTAINING PROTEIN (PTHR11620:SF2)	ribosomal protein(PC00202)
ribosomal large subunit biogenesis (GO:0042273)
NCBI accession	Gene Name	Panther Family/subfamily	Panther protein class
NM_001305880	Ribosomal protein L26;542610;ortholog	KOW DOMAIN-CONTAINING PROTEIN (PTHR11143:SF7)	ribosomal protein(PC00202)
NM_001153667	60S ribosomal protein L7a;100280746;ortholog	60S RIBOSOMAL PROTEIN L7A (PTHR23105:SF1)	ribosomal protein(PC00202)
NM_001329598	Ribosome biogenesis protein NSA2 homolog;100280219;ortholog	RIBOSOME BIOGENESIS PROTEIN NSA2 HOMOLOG (PTHR12642:SF0)
NM_001291798	60S ribosomal protein L26-1;100285268;ortholog	KOW DOMAIN-CONTAINING PROTEIN (PTHR11143:SF7)	ribosomal protein(PC00202)
NM_001138052	60S ribosomal protein L7-1;100192863;ortholog	60S RIBOSOMAL PROTEIN L7-1 (PTHR11524:SF36)	ribosomal protein(PC00202)
NM_001294264	60S ribosomal protein L35;100282133;ortholog	60S RIBOSOMAL PROTEIN L35 (PTHR45722:SF2)	ribosomal protein(PC00202)
NM_001136625	60S ribosomal protein L7a;100191190;ortholog	60S RIBOSOMAL PROTEIN L7A (PTHR23105:SF1)	ribosomal protein(PC00202)
NM_001294174	Ribosomal protein;100272335;ortholog	60S RIBOSOMAL PROTEIN L10A (PTHR23105:SF101)	ribosomal protein(PC00202)
NM_001138026	60S ribosomal protein L14-1;100192835;ortholog	60S RIBOSOMAL PROTEIN L14-1 (PTHR11127:SF8)	ribosomal protein(PC00202)
NM_001155329	60S ribosomal protein L7a;100282418;ortholog	60S RIBOSOMAL PROTEIN L7A (PTHR23105:SF1)	ribosomal protein(PC00202)
ribosome biogenesis (GO:0042254)
NCBI accession	Gene Name	Panther Family/subfamily	Panther protein class
XM_008649533	Protein ROOT INITIATION DEFECTIVE 3;100280249;ortholog	WD REPEAT-CONTAINING PROTEIN 18 (PTHR18763:SF0)
XM_008676079	DEAD-box ATP-dependent RNA helicase 53;103650492;ortholog	DEAD-BOX ATP-DEPENDENT RNA HELICASE 9 (PTHR24031:SF296)	RNA helicase(PC00032)
NM_001158081	Uncharacterized protein;100285187;ortholog	RIBOSOMAL RNA-PROCESSING 1 (PTHR13026:SF0)
XM_008656459	Transducin family protein / WD-40 repeat family protein;103634524;ortholog	OS03G0300300 PROTEIN (PTHR45290:SF1)
NM_001158963	60S ribosomal protein L34;100286075;ortholog	60S RIBOSOMAL PROTEIN L34 (PTHR10759:SF7)	ribosomal protein(PC00202)
ribonucleoprotein complex biogenesis (GO:0022613)
NCBI accession	Gene Name	Panther Family/subfamily	Panther protein class
NM_001157155	RuvB-like helicase;100284260;ortholog	RUVB-LIKE HELICASE (PTHR11093:SF9)
XM_008679191	Small nuclear ribonucleoprotein Sm D1;100286216;ortholog	SMALL NUCLEAR RIBONUCLEOPROTEIN SM D1 (PTHR23338:SF18)	RNA splicing factor(PC00148)
NM_001154881	Small nuclear ribonucleoprotein Sm D1;100281963;ortholog	SMALL NUCLEAR RIBONUCLEOPROTEIN SM D1 (PTHR23338:SF18)	RNA splicing factor(PC00148)
NM_001158613	Small nuclear ribonucleoprotein Sm D3;100285722;ortholog	SMALL NUCLEAR RIBONUCLEOPROTEIN SM D3 (PTHR23338:SF17)	RNA splicing factor(PC00148)

### Sheet: Sheet2
MAIZE|EnsemblGenome=Zm00001d039046|UniProtKB=B8A2R6	XM_008649533	Protein ROOT INITIATION DEFECTIVE 3;100280249;ortholog	WD REPEAT-CONTAINING PROTEIN 18 (PTHR18763:SF0)		Zea mays
MAIZE|EnsemblGenome=Zm00001d050921|UniProtKB=B6SHW0	NM_001301490	60S ribosomal protein L6;103653691;ortholog	60S RIBOSOMAL PROTEIN L6 (PTHR10715:SF8)	ribosomal protein(PC00202)	Zea mays
MAIZE|EnsemblGenome=Zm00001d039908|UniProtKB=A0A1D6MLR1	NM_001305880	Ribosomal protein L26;542610;ortholog	KOW DOMAIN-CONTAINING PROTEIN (PTHR11143:SF7)	ribosomal protein(PC00202)	Zea mays
MAIZE|EnsemblGenome=Zm00001d006680|UniProtKB=B6TN62	NM_001157155	RuvB-like helicase;100284260;ortholog	RUVB-LIKE HELICASE (PTHR11093:SF9)		Zea mays
MAIZE|EnsemblGenome=Zm00001d048256|UniProtKB=B4G194	NM_001155823	40S ribosomal protein SA;100282918;ortholog	40S RIBOSOMAL PROTEIN SA (PTHR11489:SF9)	ribosomal protein(PC00202)	Zea mays
MAIZE|EnsemblGenome=Zm00001d018979|UniProtKB=B6UDY1	NM_001155298	40S ribosomal protein S15;100282387;ortholog	40S RIBOSOMAL PROTEIN S15 (PTHR11880:SF2)	ribosomal protein(PC00202)	Zea mays
MAIZE|EnsemblGenome=Zm00001d012195|UniProtKB=C4J123	NM_001143624	Non-specific serine/threonine protein kinase;100217272;ortholog	SERINE/THREONINE-PROTEIN KINASE RIO2 (PTHR45852:SF1)	non-receptor serine/threonine protein kinase(PC00167)	Zea mays
MAIZE|EnsemblGenome=Zm00001d005023|UniProtKB=B6TG61	NM_001291545	40S ribosomal protein S16;100283242;ortholog	RIBOSOMAL PROTEIN S16 (PTHR21569:SF16)	ribosomal protein(PC00202)	Zea mays
MAIZE|EnsemblGenome=Zm00001d053630|UniProtKB=Q08069	XM_008681653	40S ribosomal protein S8;RPS8;ortholog	40S RIBOSOMAL PROTEIN S8 (PTHR10394:SF3)	ribosomal protein(PC00202)	Zea mays
MAIZE|EnsemblGenome=Zm00001d006100|UniProtKB=B4FPB7	NM_001153667	60S ribosomal protein L7a;100280746;ortholog	60S RIBOSOMAL PROTEIN L7A (PTHR23105:SF1)	ribosomal protein(PC00202)	Zea mays
MAIZE|EnsemblGenome=Zm00001d041480|UniProtKB=A0A1D6MWD6	XM_008676079	DEAD-box ATP-dependent RNA helicase 53;103650492;ortholog	DEAD-BOX ATP-DEPENDENT RNA HELICASE 9 (PTHR24031:SF296)	RNA helicase(PC00032)	Zea mays
MAIZE|EnsemblGenome=Zm00001d047296|UniProtKB=B4FP25	NM_001329501	40S ribosomal protein S19;103639054;ortholog	40S RIBOSOMAL PROTEIN S19 (PTHR11710:SF0)	ribosomal protein(PC00202)	Zea mays
MAIZE|EnsemblGenome=Zm00001d027512|UniProtKB=A0A1D6JMR7	XM_008652511	60S ribosomal protein L5-1;103631647;ortholog	60S RIBOSOMAL PROTEIN L5 (PTHR23410:SF12)	ribosomal protein(PC00202)	Zea mays
MAIZE|EnsemblGenome=Zm00001d007145|UniProtKB=B4F8D6	NM_001329598	Ribosome biogenesis protein NSA2 homolog;100280219;ortholog	RIBOSOME BIOGENESIS PROTEIN NSA2 HOMOLOG (PTHR12642:SF0)		Zea mays
MAIZE|EnsemblGenome=Zm00001d008594|UniProtKB=B6TPG2	NM_001291798	60S ribosomal protein L26-1;100285268;ortholog	KOW DOMAIN-CONTAINING PROTEIN (PTHR11143:SF7)	ribosomal protein(PC00202)	Zea mays
MAIZE|EnsemblGenome=Zm00001d001994|UniProtKB=B4FQZ4	NM_001158081	Uncharacterized protein;100285187;ortholog	RIBOSOMAL RNA-PROCESSING 1 (PTHR13026:SF0)		Zea mays
MAIZE|EnsemblGenome=Zm00001d031703|UniProtKB=B4FCX1	NM_001138052	60S ribosomal protein L7-1;100192863;ortholog	60S RIBOSOMAL PROTEIN L7-1 (PTHR11524:SF36)	ribosomal protein(PC00202)	Zea mays
MAIZE|EnsemblGenome=Zm00001d050916|UniProtKB=B6SH29	XM_008679191	Small nuclear ribonucleoprotein Sm D1;100286216;ortholog	SMALL NUCLEAR RIBONUCLEOPROTEIN SM D1 (PTHR23338:SF18)	RNA splicing factor(PC00148)	Zea mays
MAIZE|EnsemblGenome=Zm00001d016549|UniProtKB=B6SX73	NM_001294264	60S ribosomal protein L35;100282133;ortholog	60S RIBOSOMAL PROTEIN L35 (PTHR45722:SF2)	ribosomal protein(PC00202)	Zea mays
MAIZE|EnsemblGenome=Zm00001d031640|UniProtKB=B4F7Y1	NM_001136625	60S ribosomal protein L7a;100191190;ortholog	60S RIBOSOMAL PROTEIN L7A (PTHR23105:SF1)	ribosomal protein(PC00202)	Zea mays
MAIZE|EnsemblGenome=Zm00001d029543|UniProtKB=B4FD90	NM_001138127	40S ribosomal protein S19;100192949;ortholog	40S RIBOSOMAL PROTEIN S19 (PTHR11710:SF0)	ribosomal protein(PC00202)	Zea mays
MAIZE|EnsemblGenome=Zm00001d049619|UniProtKB=B4FWI0	NM_001148017	60S acidic ribosomal protein P0;100273601;ortholog	60S ACIDIC RIBOSOMAL PROTEIN P0 (PTHR45699:SF21)	ribosomal protein(PC00202)	Zea mays
MAIZE|EnsemblGenome=Zm00001d042525|UniProtKB=A0A1D6N4X3	XM_008676480	60S ribosomal protein L5-1 homolog a;103650892;ortholog	60S RIBOSOMAL PROTEIN L5-1 HOMOLOG B (PTHR23410:SF34)	ribosomal protein(PC00202)	Zea mays
MAIZE|EnsemblGenome=Zm00001d037929|UniProtKB=B4FB66	NM_001138390	40S ribosomal protein S5-2;100193240;ortholog	40S RIBOSOMAL PROTEIN S5 (PTHR11205:SF18)	ribosomal protein(PC00202)	Zea mays
MAIZE|EnsemblGenome=Zm00001d028813|UniProtKB=A0A1D6JZT8	XM_008656459	Transducin family protein / WD-40 repeat family protein;103634524;ortholog	OS03G0300300 PROTEIN (PTHR45290:SF1)		Zea mays
MAIZE|EnsemblGenome=Zm00001d003345|UniProtKB=B6T1K6	NM_001154881	Small nuclear ribonucleoprotein Sm D1;100281963;ortholog	SMALL NUCLEAR RIBONUCLEOPROTEIN SM D1 (PTHR23338:SF18)	RNA splicing factor(PC00148)	Zea mays
MAIZE|EnsemblGenome=Zm00001d031956|UniProtKB=B6SIS5	NM_001294174	Ribosomal protein;100272335;ortholog	60S RIBOSOMAL PROTEIN L10A (PTHR23105:SF101)	ribosomal protein(PC00202)	Zea mays
MAIZE|EnsemblGenome=Zm00001d047707|UniProtKB=B4FZN6	NM_001148598	40S ribosomal protein S7;100274227;ortholog	40S RIBOSOMAL PROTEIN S7 (PTHR11278:SF0)	ribosomal protein(PC00202)	Zea mays
MAIZE|EnsemblGenome=Zm00001d014926|UniProtKB=B4FNH4	NM_001158613	Small nuclear ribonucleoprotein Sm D3;100285722;ortholog	SMALL NUCLEAR RIBONUCLEOPROTEIN SM D3 (PTHR23338:SF17)	RNA splicing factor(PC00148)	Zea mays
MAIZE|EnsemblGenome=Zm00001d024571|UniProtKB=B6UE26	NM_001158963	60S ribosomal protein L34;100286075;ortholog	60S RIBOSOMAL PROTEIN L34 (PTHR10759:SF7)	ribosomal protein(PC00202)	Zea mays
