## Supplemental Tables S6 for "The extracellular RNA pool within *Zea mays* apoplast: composition and differential expression during *Ustilago maydis* infection"

### Sheet: Sheet1
Table S6. ExRNA transcripts detected in maize apoplast under infection and uninfection condition coding for proteins involved in tRNA maturation and charging with specific amino acids
NCBI accession	RNA
NM_001156345	Aspartyl-tRNA synthetase;100283444;ortholog
XM_008645457	tRNA-intron lyase;100282606;ortholog
XM_008646515	Glutamyl-tRNA synthetase;100383320;ortholog
XM_008664354	Alanine--tRNA ligase;103640907;ortholog
NM_001156455	Prolyl-tRNA synthetase;100283555;ortholog
