## Supplemental Tables S7 for "The extracellular RNA pool within *Zea mays* apoplast: composition and differential expression during *Ustilago maydis* infection"

### Sheet: Table 7a
Table S7a. Non coding exRNA transcripts detected in U. maydis infected maize apoplast
NCBI accession	RNA
XR_004857135.1	PREDICTED: Zea mays uncharacterized LOC118476660 (LOC118476660), ncRNA
XR_564596.4	PREDICTED: Zea mays uncharacterized LOC103651155 (LOC103651155), ncRNA
XR_565470.4	PREDICTED: Zea mays uncharacterized LOC103653416 (LOC103653416), transcript variant X1, ncRNA
XR_002267609.2	PREDICTED: Zea mays uncharacterized LOC109944538 (LOC109944538), ncRNA
XR_002269137.2	PREDICTED: Zea mays uncharacterized LOC103653514 (LOC103653514), transcript variant X10, misc_RNA
XR_004851555.1	PREDICTED: Zea mays uncharacterized LOC118472986 (LOC118472986), ncRNA
XR_002266886.1	PREDICTED: Zea mays uncharacterized LOC109943805 (LOC109943805), ncRNA
XR_004855292.1	PREDICTED: Zea mays uncharacterized LOC103637729 (LOC103637729), transcript variant X3, misc_RNA
XR_002262989.1	PREDICTED: Zea mays uncharacterized LOC109940300 (LOC109940300), ncRNA
XR_002265942.2	PREDICTED: Zea mays uncharacterized LOC103640806 (LOC103640806), transcript variant X1, ncRNA
XR_560379.4	PREDICTED: Zea mays uncharacterized LOC103641554 (LOC103641554), ncRNA
XR_004856248.1	PREDICTED: Zea mays uncharacterized LOC103646613 (LOC103646613), transcript variant X1, misc_RNA
XR_002261932.2	PREDICTED: Zea mays uncharacterized LOC109939476 (LOC109939476), ncRNA
XR_002261934.2	PREDICTED: Zea mays ATP-dependent DNA helicase PIF1 (LOC103628199), transcript variant X2, misc_RNA
XR_002267295.1	PREDICTED: Zea mays uncharacterized LOC109944036 (LOC109944036), ncRNA
XR_004851554.1	PREDICTED: Zea mays uncharacterized LOC118472985 (LOC118472985), ncRNA
XR_562258.2	PREDICTED: Zea mays uncharacterized LOC103646548 (LOC103646548), ncRNA
XR_004852392.1	PREDICTED: Zea mays 40S ribosomal protein S20 (LOC100194044), transcript variant X1, misc_RNA
NR_169059.1	Zea mays uncharacterized LOC100278918 (LOC100278918), transcript variant 1, long non-coding RNA
XR_004850831.1	PREDICTED: Zea mays 5.8S ribosomal RNA (LOC118472648), rRNA
XR_561214.3	PREDICTED: Zea mays uncharacterized LOC103643717 (LOC103643717), ncRNA
NR_157359.1	Zea mays uncharacterized LOC112694755 (LOC112694755), long non-coding RNA
XR_002262038.2	PREDICTED: Zea mays uncharacterized LOC109939557 (LOC109939557), ncRNA
XR_004852316.1	PREDICTED: Zea mays U2 spliceosomal RNA (LOC111590024), ncRNA
XM_035961221.1	PREDICTED: Zea mays DNA polymerase eta-like (LOC118473015), partial mRNA
XR_004855712.1	PREDICTED: Zea mays U2 spliceosomal RNA (LOC111590671), ncRNA
XR_004853702.1	PREDICTED: Zea mays 18S ribosomal RNA (LOC118473900), rRNA
XR_004852329.1	PREDICTED: Zea mays U6atac minor spliceosomal RNA (LOC111590038), ncRNA
XR_004849874.1	PREDICTED: Zea mays small nucleolar RNA snoR97 (LOC111589454), ncRNA
NR_157343.1	Zea mays uncharacterized LOC100384138 (LOC100384138), long non-coding RNA
XR_004851001.1	PREDICTED: Zea mays 18S ribosomal RNA (LOC111590529), rRNA
XR_565504.2	PREDICTED: Zea mays uncharacterized LOC103653467 (LOC103653467), ncRNA
XR_555896.4	PREDICTED: Zea mays uncharacterized LOC103632412 (LOC103632412), transcript variant X2, misc_RNA
XR_004853516.1	PREDICTED: Zea mays small nucleolar RNA U3 (LOC111590387), ncRNA
NR_146420.1	Zea mays uncharacterized LOC100384201 (LOC100384201), long non-coding RNA
NR_160031.1	Zea mays uncharacterized LOC100192796 (LOC100192796), long non-coding RNA
XR_004856755.1	PREDICTED: Zea mays small nucleolar RNA U3 (LOC111590989), ncRNA
XR_004853518.1	PREDICTED: Zea mays small nucleolar RNA U3 (LOC111590390), ncRNA
XR_560079.4	PREDICTED: Zea mays uncharacterized LOC100304039 (LOC100304039), ncRNA
XR_002262916.3	PREDICTED: Zea mays uncharacterized LOC103630619 (LOC103630619), transcript variant X9, misc_RNA
XR_004849633.1	PREDICTED: Zea mays uncharacterized LOC118472082 (LOC118472082), transcript variant X2, ncRNA
XR_563730.2	PREDICTED: Zea mays uncharacterized LOC103649823 (LOC103649823), ncRNA
XR_560806.3	PREDICTED: Zea mays uncharacterized LOC103643121 (LOC103643121), misc_RNA
XR_559765.4	PREDICTED: Zea mays putative F-box protein (LOC100382083), transcript variant X2, misc_RNA
XR_002748283.2	PREDICTED: Zea mays uncharacterized LOC103627362 (LOC103627362), transcript variant X2, ncRNA
NR_147029.1	Zea mays uncharacterized LOC110175867 (LOC110175867), non-coding RNA
XR_557051.3	PREDICTED: Zea mays uncharacterized LOC103634982 (LOC103634982), ncRNA
NR_169153.1	Zea mays transmembrane pseudogene (LOC100278990), non-coding RNA
XR_004857284.1	PREDICTED: Zea mays uncharacterized LOC118476726 (LOC118476726), transcript variant X2, ncRNA
NR_157344.1	Zea mays uncharacterized LOC112694719 (LOC112694719), long non-coding RNA
XR_002262543.2	PREDICTED: Zea mays uncharacterized LOC103627726 (LOC103627726), transcript variant X1, ncRNA
NR_159419.1	Zea mays SET superfamily - serine/threonine kinase - ketopantoate hydroxymethyltransferase - chorismate mutase pseudogene (LOC100384481), non-coding RNA
XR_557197.4	PREDICTED: Zea mays uncharacterized LOC103635143 (LOC103635143), transcript variant X3, ncRNA
XR_002749662.2	PREDICTED: Zea mays uncharacterized LOC109943442 (LOC109943442), transcript variant X2, ncRNA
NR_159994.1	Zea mays uncharacterized LOC100217310 (LOC100217310), transcript variant 1, long non-coding RNA
XR_002264059.3	PREDICTED: Zea mays uncharacterized LOC103636287 (LOC103636287), transcript variant X2, ncRNA
XR_004856069.1	PREDICTED: Zea mays uncharacterized LOC103645863 (LOC103645863), transcript variant X3, ncRNA
XR_004857886.1	PREDICTED: Zea mays uncharacterized LOC103654254 (LOC103654254), transcript variant X1, ncRNA
XR_004855072.1	PREDICTED: Zea mays putative ATP synthase protein YMF19 (LOC118475713), misc_RNA
XR_002262260.1	PREDICTED: Zea mays synaptotagmin-2 (LOC103626331), transcript variant X4, misc_RNA
NR_157227.1	Zea mays pectin acetylesterase pseudogene (LOC103651614), non-coding RNA
XR_002266580.3	PREDICTED: Zea mays uncharacterized LOC109943555 (LOC109943555), ncRNA
XR_004857778.1	PREDICTED: Zea mays uncharacterized LOC111591354 (LOC111591354), transcript variant X10, misc_RNA
XR_002262545.2	PREDICTED: Zea mays uncharacterized LOC103627726 (LOC103627726), transcript variant X4, ncRNA
XM_035963885.1	PREDICTED: Zea mays 50S ribosomal protein L2, chloroplastic (LOC118475605), partial mRNA
XR_004853118.1	PREDICTED: Zea mays beta-glucuronosyltransferase GlcAT14A (LOC103634466), transcript variant X6, misc_RNA
XR_004857471.1	PREDICTED: Zea mays small nucleolar RNA snoR77 (LOC111591235), ncRNA
NR_161402.1	Zea mays proteasome subunit alpha type-2 pseudogene (LOC103634355), non-coding RNA
XR_002750434.2	PREDICTED: Zea mays 60S ribosomal protein L35a-like (LOC100193672), transcript variant X1, misc_RNA
NR_159468.1	Zea mays tetraspanin pseudogene (LOC100383407), non-coding RNA
NR_159646.1	Zea mays LOC100381929-like pseudogene (LOC100502282), non-coding RNA
XR_004849340.1	PREDICTED: Zea mays uncharacterized LOC109939611 (LOC109939611), transcript variant X4, misc_RNA
XR_002262142.3	PREDICTED: Zea mays probable protein phosphatase 2C 34 (LOC103625867), transcript variant X2, misc_RNA
XR_553856.2	PREDICTED: Zea mays uncharacterized LOC103627849 (LOC103627849), ncRNA
NR_159470.1	Zea mays UDP-glycosyltransferase superfamily pseudogene (LOC100383544), non-coding RNA
XR_004855119.1	PREDICTED: Zea mays uncharacterized LOC118475815 (LOC118475815), misc_RNA
XR_004853431.1	PREDICTED: Zea mays 2-methoxy-6-polyprenyl-1,4-benzoquinol methylase, mitochondrial (LOC100274055), transcript variant X4, misc_RNA
XR_002264392.3	PREDICTED: Zea mays uncharacterized LOC103634703 (LOC103634703), transcript variant X2, ncRNA
XR_004851777.1	PREDICTED: Zea mays Protein indeterminate-domain 9 (LOC100278452), transcript variant X1, misc_RNA
XR_004852155.1	PREDICTED: Zea mays phospholipase D alpha 1-like (LOC103636181), transcript variant X33, misc_RNA
NR_156751.1	Zea mays uncharacterized LOC100278850 (LOC100278850), long non-coding RNA
NR_159429.1	Zea mays LOC100281487-like pseudogene (LOC100381871), non-coding RNA
NR_160809.1	Zea mays tubulin beta pseudogene (LOC103642971), non-coding RNA
NR_160406.1	Zea mays sodium/hydrogen exchanger - dihydroorotase - Thiamine pyrophosphate pseudogene (LOC100193668), non-coding RNA
XR_002265561.2	PREDICTED: Zea mays nuclear pore complex protein NUP155 (LOC103632918), transcript variant X4, misc_RNA
NR_163835.1	Zea mays uncharacterized LOC103633754 (LOC103633754), non-coding RNA
XR_558464.2	PREDICTED: Zea mays uncharacterized LOC103637919 (LOC103637919), ncRNA
XR_002265255.3	PREDICTED: Zea mays uncharacterized LOC109942430 (LOC109942430), transcript variant X1, ncRNA
XR_002749227.2	PREDICTED: Zea mays DNA oxidative demethylase ALKBH2 (LOC103638286), transcript variant X4, misc_RNA
XR_004855596.1	PREDICTED: Zea mays uncharacterized LOC103643982 (LOC103643982), transcript variant X3, misc_RNA
XR_002748879.1	PREDICTED: Zea mays uncharacterized LOC111589260 (LOC111589260), ncRNA
NR_158548.1	Zea mays uncharacterized LOC100273115 (LOC100273115), transcript variant 2, non-coding RNA
XR_002266991.2	PREDICTED: Zea mays PGR5-like protein 1B chloroplastic (LOC100273908), transcript variant X2, misc_RNA
XR_002267005.2	PREDICTED: Zea mays K(+) efflux antiporter 2, chloroplastic (LOC103645748), transcript variant X4, misc_RNA
XR_560893.3	PREDICTED: Zea mays uncharacterized LOC103643210 (LOC103643210), ncRNA
NR_164680.1	Zea mays cysteine protease pseudogene (LOC100282322), non-coding RNA
NR_158608.1	Zea mays succinate dehydrogenase [ubiquinone] iron-sulfur subunit - glucuronosyltransferase pseudogene (LOC100273760), non-coding RNA
XR_004856012.1	PREDICTED: Zea mays uncharacterized LOC100502247 (LOC100502247), transcript variant X1, misc_RNA
NR_158539.1	Zea mays uncharacterized LOC100382185 (LOC100382185), transcript variant 2, non-coding RNA
NR_158732.1	Zea mays uncharacterized LOC100279386 (LOC100279386), non-coding RNA
XR_561669.4	PREDICTED: Zea mays L-ascorbate peroxidase S chloroplastic/mitochondrial (LOC100194161), transcript variant X2, misc_RNA
XR_004856270.1	PREDICTED: Zea mays uncharacterized LOC103646691 (LOC103646691), transcript variant X12, misc_RNA
XR_004856348.1	PREDICTED: Zea mays uncharacterized LOC103647116 (LOC103647116), transcript variant X4, misc_RNA
XR_004855923.1	PREDICTED: Zea mays uncharacterized LOC100279526 (LOC100279526), transcript variant X3, misc_RNA
NR_158728.1	Zea mays chaperonin complex subunit pseudogene (LOC100279311), non-coding RNA
NR_158754.1	Zea mays transcription factor pseudogene (LOC100281134), non-coding RNA
XR_004857078.1	PREDICTED: Zea mays uncharacterized LOC103649731 (LOC103649731), transcript variant X1, ncRNA
NR_156015.1	Zea mays uncharacterized LOC103632972 (LOC103632972), non-coding RNA
XR_563500.4	PREDICTED: Zea mays zinc finger CCCH type domain-containing protein ZFN-like 1 (LOC100284552), transcript variant X1, misc_RNA
XR_552691.2	PREDICTED: Zea mays uncharacterized LOC103626060 (LOC103626060), ncRNA
NR_145321.1	Zea mays uncharacterized LOC100216866 (LOC100216866), non-coding RNA
NR_155753.1	Zea mays uncharacterized LOC109942405 (LOC109942405), long non-coding RNA
XR_002750336.2	PREDICTED: Zea mays uncharacterized LOC111591148 (LOC111591148), ncRNA
XR_004857019.1	PREDICTED: Zea mays uncharacterized LOC100501789 (LOC100501789), transcript variant X1, misc_RNA
XR_004851450.1	PREDICTED: Zea mays uncharacterized LOC118472942 (LOC118472942), ncRNA
NR_160852.1	Zea mays methyltransferase superfamily protein, glutamine amidotransferase superfamily protein, and Rho superfamily protein fusion pseudogene (LOC103644289), non-coding RNA
XR_004851960.1	PREDICTED: Zea mays uncharacterized LOC103635323 (LOC103635323), transcript variant X1, ncRNA
XR_004857428.1	PREDICTED: Zea mays uncharacterized LOC118476780 (LOC118476780), ncRNA
XR_565011.3	PREDICTED: Zea mays RUBISCO activase 1 (LOC541712), transcript variant X1, misc_RNA
NR_161401.1	Zea mays receptor kinase pseudogene (LOC114574127), non-coding RNA
XR_004852746.1	PREDICTED: Zea mays pyruvate dehydrogenase (acetyl-transferring) kinase, mitochondrial (LOC103638995), transcript variant X2, misc_RNA
XR_002262419.1	PREDICTED: Zea mays uncharacterized LOC103627168 (LOC103627168), transcript variant X1, ncRNA
XR_002269110.3	PREDICTED: Zea mays 60S ribosomal protein L18a-like (LOC103653385), misc_RNA
XR_004857940.1	PREDICTED: Zea mays uncharacterized LOC103654564 (LOC103654564), transcript variant X1, ncRNA
XR_004857950.1	PREDICTED: Zea mays probable NAD kinase 2, chloroplastic (LOC103654587), transcript variant X2, misc_RNA
XR_552580.4	PREDICTED: Zea mays protein transport protein sec23-1 (LOC103625891), transcript variant X3, misc_RNA
NR_159696.1	Zea mays Aspartokinase pseudogene (LOC100192082), transcript variant 1, non-coding RNA
XR_552420.3	PREDICTED: Zea mays spermidine synthase 1 (LOC100282933), transcript variant X1, misc_RNA
XR_002262307.1	PREDICTED: Zea mays uncharacterized LOC109939930 (LOC109939930), ncRNA
NR_159426.1	Zea mays phospholipase D beta pseudogene (LOC100381855), non-coding RNA
XR_002269139.2	PREDICTED: Zea mays uncharacterized LOC103653514 (LOC103653514), transcript variant X12, misc_RNA
XR_002262337.2	PREDICTED: Zea mays phospholipase D beta 1 (LOC103626841), transcript variant X6, misc_RNA
NR_137199.1	Zea mays uncharacterized LOC100382575 (LOC100382575), non-coding RNA
NR_163866.1	Zea mays phenylalanine/tyrosine ammonia-lyase pseudogene (LOC103653804), non-coding RNA
XR_002262508.1	PREDICTED: Zea mays uncharacterized LOC109939993 (LOC109939993), ncRNA
XR_004855599.1	PREDICTED: Zea mays uncharacterized LOC103643982 (LOC103643982), transcript variant X6, misc_RNA
NR_158159.1	Zea mays dual specificity protein phosphatase pseudogene (LOC103627660), non-coding RNA
XR_554179.2	PREDICTED: Zea mays uncharacterized LOC103629151 (LOC103629151), ncRNA
XR_002267725.1	PREDICTED: Zea mays uncharacterized LOC109944611 (LOC109944611), ncRNA
NR_148424.1	Zea mays uncharacterized LOC100192892 (LOC100192892), long non-coding RNA
NR_163735.1	Zea mays MIR164bHG (LOC100304230), transcript variant 1, long non-coding RNA
XR_554996.3	PREDICTED: Zea mays autophagy-related protein 18h (LOC103630344), transcript variant X2, misc_RNA
XR_002748548.2	PREDICTED: Zea mays centromeric histone H3 (LOC542500), transcript variant X1, misc_RNA
XR_002263846.3	PREDICTED: Zea mays uncharacterized LOC103632566 (LOC103632566), transcript variant X1, ncRNA
XR_002263196.1	PREDICTED: Zea mays uncharacterized LOC109940609 (LOC109940609), ncRNA
XR_004851506.1	PREDICTED: Zea mays eukaryotic translation initiation factor 3 subunit E (LOC103632748), transcript variant X8, misc_RNA
NR_159645.1	Zea mays wall associated kinase - succinate dehydrogenase [ubiquinone] iron-sulfur subunit - Copper amine oxidase pseudogene (LOC100502189), non-coding RNA
NR_146330.1	Zea mays amino acid transporter pseudogene (LOC100273737), non-coding RNA
XR_004853265.1	PREDICTED: Zea mays uncharacterized LOC103641617 (LOC103641617), ncRNA
XR_002267514.1	PREDICTED: Zea mays uncharacterized LOC109944477 (LOC109944477), ncRNA
XR_563686.2	PREDICTED: Zea mays uncharacterized LOC103649755 (LOC103649755), ncRNA
XR_002263935.2	PREDICTED: Zea mays uncharacterized LOC100279742 (LOC100279742), transcript variant X5, misc_RNA
XR_004856758.1	PREDICTED: Zea mays U5 spliceosomal RNA (LOC111590992), ncRNA
XR_557238.4	PREDICTED: Zea mays Fer4_9 superfamily and peptidase C54 superfamily fusion pseudogene (LOC103635230), transcript variant X2, misc_RNA
XR_557945.4	PREDICTED: Zea mays disease resistance protein RPP13-like (LOC103636335), transcript variant X1, misc_RNA
XR_002264495.3	PREDICTED: Zea mays uncharacterized LOC103636376 (LOC103636376), transcript variant X9, misc_RNA
XR_556099.4	PREDICTED: Zea mays uncharacterized LOC103632692 (LOC103632692), ncRNA
XR_002264299.3	PREDICTED: Zea mays RNA-binding protein 24-B (LOC103636431), transcript variant X3, misc_RNA
NR_144511.1	Zea mays serine/threonine-protein phosphatase regulatory subunit pseudogene (LOC108964934), non-coding RNA
XR_002749979.2	PREDICTED: Zea mays uncharacterized LOC111590837 (LOC111590837), ncRNA
XR_556025.4	PREDICTED: Zea mays uncharacterized LOC103632566 (LOC103632566), transcript variant X6, ncRNA
NR_158626.1	Zea mays uncharacterized LOC100274129 (LOC100274129), non-coding RNA
XR_004852790.1	PREDICTED: Zea mays uncharacterized LOC118473397 (LOC118473397), ncRNA
XR_002266598.2	PREDICTED: Zea mays uncharacterized LOC103644299 (LOC103644299), ncRNA
XR_002750516.2	PREDICTED: Zea mays uncharacterized LOC103653004 (LOC103653004), transcript variant X1, misc_RNA
NR_164480.1	Zea mays 40S ribosomal protein SA pseudogene (LOC103640422), non-coding RNA
NR_152384.2	Zea mays major facilitator superfamily pseudogene (LOC100216807), non-coding RNA
XR_002265449.3	PREDICTED: Zea mays uncharacterized LOC100280194 (LOC100280194), transcript variant X2, misc_RNA
XR_002265644.1	PREDICTED: Zea mays uncharacterized LOC109943038 (LOC109943038), ncRNA
NR_159672.1	Zea mays Superoxide dismutase pseudogene (LOC100193589), transcript variant 1, non-coding RNA
XR_002263116.1	PREDICTED: Zea mays uncharacterized LOC103629117 (LOC103629117), ncRNA
XR_002266788.2	PREDICTED: Zea mays uncharacterized LOC103641339 (LOC103641339), ncRNA
NR_153104.1	Zea mays nudix hydrolase pseudogene (LOC100194035), non-coding RNA
XR_002748859.1	PREDICTED: Zea mays uncharacterized LOC111589738 (LOC111589738), ncRNA
NR_159976.1	Zea mays uncharacterized LOC100275143 (LOC100275143), long non-coding RNA
XR_004854152.1	PREDICTED: Zea mays 5S ribosomal RNA (LOC118474464), rRNA
XR_004850940.1	PREDICTED: Zea mays U2 spliceosomal RNA (LOC111589698), ncRNA
XR_004850454.1	PREDICTED: Zea mays 5.8S ribosomal RNA (LOC118472330), rRNA
XR_002264896.1	PREDICTED: Zea mays uncharacterized LOC109942223 (LOC109942223), ncRNA
NR_163720.1	Zea mays MIR168aHG (LOC115032952), long non-coding RNA
NR_153394.1	Zea mays uncharacterized LOC111822945 (LOC111822945), transcript variant 1, non-coding RNA
NR_146417.1	Zea mays uncharacterized LOC100384100 (LOC100384100), transcript variant 2, long non-coding RNA
XR_002267890.3	PREDICTED: Zea mays uncharacterized LOC100383178 (LOC100383178), transcript variant X1, misc_RNA
XR_004849891.1	PREDICTED: Zea mays small nucleolar RNA U3 (LOC111589473), ncRNA
XR_004854835.1	PREDICTED: Zea mays 5S ribosomal RNA (LOC118475339), rRNA
XR_002268312.3	PREDICTED: Zea mays uncharacterized LOC109944926 (LOC109944926), ncRNA
XR_004850141.1	PREDICTED: Zea mays uncharacterized LOC118472178 (LOC118472178), ncRNA
XR_002265044.1	PREDICTED: Zea mays uncharacterized LOC103638403 (LOC103638403), ncRNA
NR_147952.1	Zea mays uncharacterized LOC100193801 (LOC100193801), non-coding RNA
XR_002265954.2	PREDICTED: Zea mays uncharacterized LOC103637937 (LOC103637937), ncRNA
XR_002267928.2	PREDICTED: Zea mays DEAD box RNA helicase 1 (LOC542146), transcript variant X1, misc_RNA
XR_002264131.2	PREDICTED: Zea mays uncharacterized LOC100193692 (LOC100193692), transcript variant X2, ncRNA
NR_144528.1	Zea mays LOC103639077-like pseudogene (LOC100192617), non-coding RNA
XR_004851532.1	PREDICTED: Zea mays uncharacterized LOC118472975 (LOC118472975), ncRNA
XR_566510.4	PREDICTED: Zea mays nucleic acid binding protein (LOC100192554), transcript variant X1, misc_RNA
XR_556186.3	PREDICTED: Zea mays uncharacterized LOC103632864 (LOC103632864), ncRNA
XR_004852587.1	PREDICTED: Zea mays uncharacterized LOC118473295 (LOC118473295), ncRNA
XR_002264909.2	PREDICTED: Zea mays uncharacterized LOC109942232 (LOC109942232), ncRNA
XR_002263218.2	PREDICTED: Zea mays uncharacterized LOC109940612 (LOC109940612), ncRNA
XR_002264199.2	PREDICTED: Zea mays uncharacterized LOC109941549 (LOC109941549), ncRNA
NR_158675.1	Zea mays MATE efflux pseudogene (LOC100281472), transcript variant 2, non-coding RNA
NR_158579.1	Zea mays Putative histidine kinase family protein (LOC100274238), non-coding RNA
XR_557237.4	PREDICTED: Zea mays Fer4_9 superfamily and peptidase C54 superfamily fusion pseudogene (LOC103635230), transcript variant X1, misc_RNA
XR_004856875.1	PREDICTED: Zea mays putative peptidase M48 family protein (LOC100191294), transcript variant X1, misc_RNA
XR_004852975.1	PREDICTED: Zea mays uncharacterized LOC100217150 (LOC100217150), transcript variant X4, misc_RNA
XR_002267240.3	PREDICTED: Zea mays uncharacterized LOC103646835 (LOC103646835), transcript variant X14, misc_RNA
XR_561745.2	PREDICTED: Zea mays uncharacterized LOC100283330 (LOC100283330), transcript variant X1, misc_RNA
XR_565980.4	PREDICTED: Zea mays uncharacterized LOC103654237 (LOC103654237), ncRNA
XR_002749660.2	PREDICTED: Zea mays uncharacterized LOC103637729 (LOC103637729), transcript variant X1, misc_RNA
NR_163258.1	Zea mays nucleoside transporter pseudogene (LOC100275571), non-coding RNA
XR_556946.2	PREDICTED: Zea mays uncharacterized LOC103634817 (LOC103634817), ncRNA
NR_159986.1	Zea mays uncharacterized LOC100278555 (LOC100278555), long non-coding RNA
NR_157198.1	Zea mays uncharacterized LOC111591361 (LOC111591361), long non-coding RNA
XR_562411.4	PREDICTED: Zea mays uncharacterized LOC103646745 (LOC103646745), transcript variant X1, ncRNA
XR_002264132.2	PREDICTED: Zea mays uncharacterized LOC100193692 (LOC100193692), transcript variant X7, ncRNA
XR_002750290.1	PREDICTED: Zea mays uncharacterized LOC111591131 (LOC111591131), ncRNA
XR_002263690.1	PREDICTED: Zea mays uncharacterized LOC103633051 (LOC103633051), transcript variant X2, misc_RNA
XR_004857348.1	PREDICTED: Zea mays uncharacterized LOC118476739 (LOC118476739), ncRNA
XR_004853191.1	PREDICTED: Zea mays uncharacterized LOC118473564 (LOC118473564), ncRNA
XR_565392.2	PREDICTED: Zea mays uncharacterized LOC103653302 (LOC103653302), ncRNA
XR_002263619.3	PREDICTED: Zea mays uncharacterized LOC103632839 (LOC103632839), transcript variant X1, ncRNA
XR_002264714.1	PREDICTED: Zea mays uncharacterized LOC103636041 (LOC103636041), transcript variant X2, misc_RNA
XR_002748348.2	PREDICTED: Zea mays uncharacterized LOC111589338 (LOC111589338), ncRNA
XR_564181.3	PREDICTED: Zea mays uncharacterized LOC103650496 (LOC103650496), ncRNA
XR_002263738.1	PREDICTED: Zea mays uncharacterized LOC109940956 (LOC109940956), ncRNA
NR_163719.1	Zea mays MIR167iHG (LOC115032951), long non-coding RNA
XR_002269425.2	PREDICTED: Zea mays uncharacterized LOC100280329 (LOC100280329), transcript variant X4, misc_RNA
XR_560804.3	PREDICTED: Zea mays uncharacterized LOC103643114 (LOC103643114), ncRNA
XR_004857310.1	PREDICTED: Zea mays uncharacterized LOC118476730 (LOC118476730), transcript variant X2, ncRNA
XR_558582.4	PREDICTED: Zea mays uncharacterized LOC103638132 (LOC103638132), ncRNA
NR_160012.1	Zea mays uncharacterized LOC100193075 (LOC100193075), long non-coding RNA
XR_560318.4	PREDICTED: Zea mays uncharacterized LOC103641444 (LOC103641444), ncRNA
NR_164182.1	Zea mays uncharacterized LOC115772138 (LOC115772138), non-coding RNA
XR_004850748.1	PREDICTED: Zea mays 28S ribosomal RNA (LOC118472580), rRNA
XR_004852705.1	PREDICTED: Zea mays uncharacterized LOC118473366 (LOC118473366), transcript variant X1, ncRNA
XR_004852999.1	PREDICTED: Zea mays ATP binding protein (LOC100281808), transcript variant X1, misc_RNA
XR_004853168.1	PREDICTED: Zea mays uncharacterized LOC118473553 (LOC118473553), ncRNA
NR_163967.1	Zea mays uncharacterized LOC100382527 (LOC100382527), transcript variant 2, non-coding RNA
XR_554848.1	PREDICTED: Zea mays uncharacterized LOC103630122 (LOC103630122), ncRNA
XR_002265603.1	PREDICTED: Zea mays uncharacterized LOC103633111 (LOC103633111), transcript variant X1, ncRNA
XR_004549331.2	PREDICTED: Zea mays phosphoenolpyruvate carboxylase and MLO-like protein 4 fusion pseudogene (LOC103647543), transcript variant X1, misc_RNA
XR_002748636.2	PREDICTED: Zea mays uncharacterized LOC110017795 (LOC110017795), transcript variant X1, misc_RNA
XR_004850292.1	PREDICTED: Zea mays DNA topoisomerase 1 (LOC103631377), transcript variant X2, misc_RNA
XR_002749976.1	PREDICTED: Zea mays uncharacterized LOC103647861 (LOC103647861), transcript variant X14, ncRNA
XR_002262988.3	PREDICTED: Zea mays auxin response factor 4-like (LOC103628946), transcript variant X2, misc_RNA
XR_004857551.1	PREDICTED: Zea mays uncharacterized LOC100276521 (LOC100276521), transcript variant X3, misc_RNA
XR_002750302.1	PREDICTED: Zea mays uncharacterized LOC103643087 (LOC103643087), misc_RNA
XR_004851750.1	PREDICTED: Zea mays AP-1 complex subunit mu-2 (LOC100272707), transcript variant X1, misc_RNA
NR_158546.1	Zea mays uncharacterized LOC100276436 (LOC100276436), transcript variant 2, non-coding RNA
XR_004850234.1	PREDICTED: Zea mays uncharacterized LOC103629699 (LOC103629699), transcript variant X1, ncRNA
XR_002268467.1	PREDICTED: Zea mays uncharacterized LOC109945326 (LOC109945326), ncRNA
NR_159526.1	Zea mays serine carboxypeptidase pseudogene (LOC100216996), non-coding RNA
XR_004852422.1	PREDICTED: Zea mays uncharacterized LOC100273575 (LOC100273575), transcript variant X5, misc_RNA
XR_002262507.2	PREDICTED: Zea mays uncharacterized LOC100383440 (LOC100383440), transcript variant X1, misc_RNA
XR_002265516.3	PREDICTED: Zea mays uncharacterized LOC109942861 (LOC109942861), transcript variant X2, ncRNA
XR_002264361.1	PREDICTED: Zea mays uncharacterized LOC103635081 (LOC103635081), transcript variant X2, misc_RNA
XR_004850171.1	PREDICTED: Zea mays uncharacterized LOC103655488 (LOC103655488), misc_RNA
XR_004849682.1	PREDICTED: Zea mays Sulfite exporter TauE/SafE family protein (LOC100382501), transcript variant X1, misc_RNA
XR_557544.2	PREDICTED: Zea mays uncharacterized LOC103635666 (LOC103635666), ncRNA
XR_004853448.1	PREDICTED: Zea mays uncharacterized LOC100193957 (LOC100193957), transcript variant X1, misc_RNA
XR_552439.4	PREDICTED: Zea mays uncharacterized LOC100304395 (LOC100304395), transcript variant X3, misc_RNA
XR_004857857.1	PREDICTED: Zea mays uncharacterized LOC103653930 (LOC103653930), transcript variant X3, misc_RNA
NR_164107.1	Zea mays chlorophyllide a oxygenase pseudogene (LOC103629952), non-coding RNA
XR_566511.3	PREDICTED: Zea mays embryo defective12 (LOC100193325), transcript variant X1, misc_RNA
XR_002750437.2	PREDICTED: Zea mays uncharacterized LOC100273609 (LOC100273609), transcript variant X1, misc_RNA
NR_159480.1	Zea mays serine/threonine-protein kinase pseudogene (LOC100384027), non-coding RNA
XR_002748570.2	PREDICTED: Zea mays uncharacterized LOC111589529 (LOC111589529), ncRNA
XR_004857354.1	PREDICTED: Zea mays protein SPA1-RELATED 4 (LOC103651250), transcript variant X2, misc_RNA
XR_002266995.2	PREDICTED: Zea mays plastidic general dicarboxylate transporter (LOC541643), transcript variant X1, misc_RNA
XR_002269326.2	PREDICTED: Zea mays E3 ubiquitin-protein ligase EL5 (LOC103654740), transcript variant X2, misc_RNA
XR_563459.3	PREDICTED: Zea mays uncharacterized LOC100277253 (LOC100277253), transcript variant X2, misc_RNA

### Sheet: Table 7b
Table S7b. ExRNA transcripts coding for splicing factors detected within apoplastic transcriptome of maize under infection and uinfection condition
NCBI accession	RNA
NM_001155620	CID11;100282713;ortholog
NM_001324272	Arginine/serine-rich splicing factor SR45_1;SR45_1;ortholog
NM_001155052	Small nuclear ribonucleoprotein-associated protein;100282140;ortholog
NM_001136644	KH domain-containing protein SPIN1;100191210;ortholog
XM_008648175	Alginate regulatory protein AlgP;103627862;ortholog
NM_001138012	Serine/arginine-rich splicing factor RS31A;100192821;ortholog
XM_008649081	Splicing factor U2af small subunit A;100191858;ortholog
XM_008679191	Small nuclear ribonucleoprotein Sm D1;100286216;ortholog
NM_001143562	ASF/SF2-like pre-mRNA splicing factor SRP32;srp32;ortholog
NM_001154881	Small nuclear ribonucleoprotein Sm D1;100281963;ortholog
XM_008669244	Serine/arginine-rich splicing factor SC35;100272627;ortholog
XM_008683141	Arginine/serine-rich splicing factor RSZ28I;RSZ28;ortholog
