## Supplemental Tables S8 for "The extracellular RNA pool within *Zea mays* apoplast: composition and differential expression during *Ustilago maydis* infection"

### Sheet: Sheet1
Table S8. miRNAs detected within exRNA transcripts from maize apoplast under uninfection and infection conditions
MiRBase accession number	miRNA
MIMAT0015354	Zea_mays_miR398a-5p
MIMAT0015124	Zea_mays_miR156d-3p
MIMAT0046333	Zea_mays_miR11969-3p
MIMAT0046335	Zea_mays_miR11970-3p
