## Supplemental Tables S9 for "The extracellular RNA pool within *Zea mays* apoplast: composition and differential expression during *Ustilago maydis* infection"

### Sheet: Sheet1
Table S9. Relative abundance of the exRNA transcripts coding for proteins involved in different stages of photosynthesis in uninfected Z. mays apoplast with respect to U. maydis SG200 WT infected Z. mays apoplast
NCBI accession	RNA	Relative abundance (log2 fold change)
XM_008646236.3	Zea mays uncharacterized LOC100284001 (LOC100284001), mRNA; nuclear gene for chloroplast product	2.39325
NM_001154956.2	Zea mays chlorophyll a-b binding protein 4 (LOC100280410), mRNA; nuclear gene for chloroplast product	1.69845
NM_001156228.1	Zea mays chlorophyll a-b binding protein 8 (LOC100282214), mRNA	2.71436
NM_001137144.2	Zea mays photosystem II subunit29 (LOC542478), mRNA	4.71129
XM_008679829.4	Zea mays light harvesting chlorophyll a/b binding protein1 (LOC100274453), mRNA	2.05638
NM_001155910.1	Zea mays chlorophyll a-b binding protein 6A (LOC100281791), mRNA	1.3421
NM_001153913.2	Zea mays light harvesting chlorophyll a/b binding protein 6 (LOC542321), mRNA	1.9031
NM_001155126.2	Zea mays chlorophyll a-b binding protein (LOC100281879), mRNA	1.47809
NM_001137459.1	Zea mays chlorophyll a-b binding protein (LOC100191715), mRNA	1.8523
NM_001156899.2	Zea mays uncharacterized LOC100285398 (LOC100285398), mRNA	1.43738
NM_001154799.1	Zea mays photosystem II 11 kD protein (LOC100282043), mRNA	1.60582
NM_001111905.2	Zea mays Protease Do-like 2 chloroplastic (LOC100280147), mRNA; nuclear gene for chloroplast product	2.3338
NM_001158351.1	Zea mays Protein THYLAKOID FORMATION 1 chloroplastic (LOC100382672), mRNA; nuclear gene for chloroplast product	2.31466
NM_001175396.1	Zea mays NAD(P)H-quinone oxidoreductase subunit S chloroplastic (LOC100276340), mRNA; nuclear gene for chloroplast product	2.20301
NM_001323898.1	Zea mays NAD(P)-binding Rossmann-fold superfamily protein (LOC100192036), mRNA; nuclear gene for chloroplast product	1.73562
NM_001154549.1	PREDICTED: Zea mays Protein kinase superfamily protein (LOC103652847), mRNA	2.06562
NM_001317925.1	Zea mays oxygen-evolving enhancer protein 3-1, chloroplast (LOC542279), mRNA; nuclear gene for chloroplast product	2.05328
NM_001154843.2	Zea mays ATP synthase delta chain (LOC100281924), mRNA	1.9065
NM_001147475.1	Zea mays uncharacterized LOC100280972 (LOC100280972), mRNA	6.90455
NM_001154711.1	Zea mays electron carrier/ electron transporter/ iron ion binding protein (LOC100273459), mRNA	2.44547
NM_001150150.2	Zea mays cytochrome b6-f complex iron-sulfur subunit (LOC100273026), mRNA	1.72147
NM_001147793.1	Zea mays Triosephosphate isomerase (LOC100191222), mRNA; nuclear gene for chloroplast product	1.73161
NM_001155751.1	Zea mays ferredoxin 1 (LOC101027099), mRNA; nuclear gene for mitochondrial product	1.5486
NM_001279470.1	Zea mays ferredoxin-thioredoxin 1 (LOC542532), mRNA; nuclear gene for chloroplast product	1.67107
NM_001153892.2	Zea mays uncharacterized LOC100273354 (LOC100273354), mRNA; nuclear gene for chloroplast product	2.04044
NM_001111435.2	Zea mays photosystem I H subunit 1 (LOC541685), mRNA; nuclear gene for chloroplast product	1.49783
XM_008653782.2	PREDICTED: Zea mays photosystem I reaction center subunit III, chloroplastic (LOC103625835), mRNA	2.35149
NM_001136656.2	Zea mays photosystem II core complex proteins psbY (LOC100280994), mRNA	1.63814
NM_001147896.1	PREDICTED: Zea mays oxygen-evolving enhancer protein 2, chloroplastic (LOC100273117), mRNA	1.85007
NM_001324194.1	Zea mays Oxygen-evolving enhancer protein 2-1 chloroplastic (LOC107648855), mRNA; nuclear gene for chloroplast product	2.76577
NM_001112032.2	Zea mays magnesium-protoporphyrin IX monomethyl ester [oxidative] cyclase, chloroplastic (LOC103634652), mRNA; nuclear gene for chloroplast product	1.54619
NM_001154849.2	Zea mays Phosphoribulokinase (LOC100282845), mRNA; nuclear gene for chloroplast product	2.53708
NM_001322283.1	Zea mays photosystem I reaction center subunit V (LOC100285458), mRNA	1.85655
NM_001155077.2	Zea mays Ultraviolet-B-repressible protein (LOC103634849), mRNA	2.33328
NM_001158291.1	Zea mays geranylgeranyl hydrogenase1 (LOC100283007), mRNA; nuclear gene for chloroplast product	2.30677
NM_001148812.1	Zea mays ultraviolet-B-repressible protein (LOC100281930), mRNA	1.82112
NM_001305869.1	Zea mays photosystem I reaction center subunit IV A (LOC100283327), mRNA	1.82706
NM_001153079.1	Zea mays ultraviolet-B-repressible protein (LOC100281630), mRNA	1.49446
