## Supplemental Tables S11 for "The extracellular RNA pool within *Zea mays* apoplast: composition and differential expression during *Ustilago maydis* infection"

### Sheet: Sheet1
Table S11. ExRNA transcripts with Panther/GO functional classification showing increased abundance in SG200∆nuc1∆nuc2 infected maize apoplast with respect to SG200 WT infected apoplast
Kinases family protein
NCBI accession	RNA
XM_008680773	GTP diphosphokinase;103653954;ortholog
XM_008658432	1-phosphatidylinositol-3-phosphate 5-kinase;103636073;ortholog
NM_001156023	Mitogen-activated protein kinase;100283121;ortholog
NM_001146897	Protein kinase superfamily protein;100272420;ortholog
XM_008655245	Non-specific serine/threonine protein kinase;103633559;ortholog
NM_001175959	Calcium-dependent protein kinase 6;100383301;ortholog
NM_001319769	Somatic embryogenesis receptor-like kinase3;542670;ortholog
NM_001254850	Casein kinase II subunit beta;541824;ortholog
NM_001196768	Protein kinase 2B chloroplastic;100273915;ortholog
NM_001112138	Protein-serine/threonine kinase;542603;ortholog
XM_008678423	Protein kinase superfamily protein;100194403;ortholog
XM_008666392	GTP diphosphokinase;103643236;ortholog
XM_008679829	Protein kinase superfamily protein;103652847;ortholog
NM_001149452	Putative MAP kinase superfamily protein;100275358;ortholog
NM_001147461	GTP diphosphokinase;100273011;ortholog
NM_001149529	Snf1-related kinase interacting protein SKI1;100275462;ortholog
NM_001111574	6-phosphofructo-2-kinase/fructose-26-bisphosphatase;541911;ortholog
Phosphatase family protein
NCBI accession	RNA
NM_001321682	Protein-serine/threonine phosphatase;100383955;ortholog
XM_008675876	Serine/threonine-protein phosphatase;103650267;ortholog
NM_001176075	Protein-serine/threonine phosphatase;PP2C;ortholog
XM_008678363	Serine/threonine-protein phosphatase 2A 55 kDa regulatory subunit B;100193694;ortholog
Transcription factor family protein
NCBI accession	RNA
NM_001176790	AP2-EREBP transcription factor;EREB19;ortholog
XM_008660819	BHLH transcription factor;732777;ortholog
NM_001176858	MYB transcription factor;MYB100;ortholog
XM_008654481	Transcription factor MYB30;103632739;ortholog
NM_001154163	WRKY transcription factor;100281244;ortholog
NM_001149446	BZIP transcription factor;100275351;ortholog
XM_008660305	PseuodARR-B transcription factor;100280240;ortholog
XM_008665137	C2C2-CO-like transcription factor;103641806;ortholog
XM_008681810	Putative jumonji-like transcription factor family protein;103654986;ortholog
NM_001345857	BHLH-transcription factor 132;100284495;ortholog
Leucine Rich Repeat family protein (PTHR36766:SF30)
NCBI accession	RNA
XM_008663275	Putative disease resistance protein;103640507;ortholog
NM_001137029	Outer arm dynein light chain 1 protein;100191600;ortholog
Others
NCBI accession	RNA
NM_001154774	NAD(P)H-dependent oxidoreductase;100281854;ortholog
NM_001159000	Structural molecule;100286112;ortholog
NM_001158990	F-box domain containing protein;100286102;ortholog
XM_008664497	F-box protein SKIP19;103641127;ortholog
XM_008669228	Carbonic anhydrase;100272439;ortholog
NM_001196203	YCF37-like protein;100277436;ortholog
XM_008664412	Disease resistance protein RPM1;103640983;ortholog
XM_008675528	Protein SAR DEFICIENT 1;103649824;ortholog
NM_001161348	Phosphoenolpyruvate carboxylase;542372;ortholog
NM_001136902	Acyl-coenzyme A oxidase;100191469;ortholog
NM_001301469	Tryptophan synthase;103644182;ortholog
NM_001114652	Phytoene synthase 1, chloroplastic;PSY1;ortholog
XM_008678299	F-box/kelch-repeat protein;100193097;ortholog
NM_001156899	Chlorophyll a-b binding protein, chloroplastic;100284001;ortholog
NM_001151959	Protein root UVB sensitive 6;100278802;ortholog
NM_001114645	Phytoene synthase 2, chloroplastic;PSY2;ortholog
XM_008672054	Ubiquitin-like superfamily protein;103647529;ortholog
NM_001154761	Peptidylprolyl isomerase;100281841;ortholog
NM_001175856	Protein plastid transcriptionally active 16 chloroplastic;100383193;ortholog
NM_001157280	Thioredoxin M-type;100284385;ortholog
XM_008667411	Rubredoxin-like superfamily protein;103644215;ortholog
NM_001176608	Oxidative stress 3;100383996;ortholog
NM_001147735	Vesicle-associated protein 4-2;100273294;ortholog
NM_001112224	Sucrose-phosphate synthase;SPS;ortholog
NM_001151156	Uncharacterized protein;100277646;ortholog
XM_008653782	Oxygen-evolving enhancer protein 2-1 chloroplastic;100273117;ortholog
NM_001154034	Non-yellow coloring1;ZEAMMB73_Zm00001d039312;ortholog
NM_001346781	Metallothionein-like protein type 2;103649798;ortholog
NM_001317925	Chlorophyll a-b binding protein, chloroplastic;100280410;ortholog
XM_008682832	Rhodanese-like domain-containing protein 4 chloroplastic;100192599;ortholog
NM_001155126	Chlorophyll a-b binding protein, chloroplastic;100282214;ortholog
NM_001136961	Ras-related protein RHN1;100191530;ortholog
NM_001323285	Sugar transport protein 13;103632803;ortholog
NM_001137408	Photosystem I reaction center subunit II;100191984;ortholog
XM_008665194	Elongation factor G, chloroplastic;103641883;ortholog
NM_001155072	CBS domain containing protein;100282160;ortholog
NM_001137525	GDP-mannose 35-epimerase;100192102;ortholog
XM_008666610	Myosin1;606398;ortholog
NM_001112032	Chlorophyll a-b binding protein, chloroplastic;Lhcb4*1;ortholog
NM_001175396	Protein THYLAKOID FORMATION 1 chloroplastic;100382672;ortholog
NM_001143134	Chlorophyll a-b binding protein, chloroplastic;100216729;ortholog
NM_001137088	PPR containing plant-like protein;100191659;ortholog
NM_001320489	ABC transporter F family member 1;100280013;ortholog
NM_001111843	NADP-dependent malic enzyme, chloroplastic;MOD1;ortholog
XM_008672771	Sister chromatid cohesion protein;103648287;ortholog
NM_001137258	Rubredoxin-like superfamily protein;100191834;ortholog
NM_001111944	Glyceraldehyde-3-phosphate dehydrogenase A, chloroplastic;GAPA;ortholog
NM_001323898	Oxygen-evolving enhancer protein 2-1 chloroplastic;107648855;ortholog
NM_001154972	Metallothionein-like protein 2C;100282059;ortholog
NM_001111826	Glutamine synthetase root isozyme 3;GLN4;ortholog
NM_001157695	Flavone synthase typeI1;100284800;ortholog
NM_001112030	L-ascorbate peroxidase;542476;ortholog
NM_001111811	Indeterminate domain p10;542197;ortholog
NM_001158291	Beta-propeller domain of methanol dehydrogenase type;100285398;ortholog
NM_001196760	Aluminum-induced protein homolog1;100502283;ortholog
NM_001156746	16kDa membrane protein;100283848;ortholog
XM_008676632	Histone H4;H4C14;ortholog
NM_001156123	50S ribosomal protein L28 chloroplastic;100283221;ortholog
NM_001176229	KAR-UP oxidoreductase 1;100383581;ortholog
NM_001322283	Magnesium-protoporphyrin IX monomethyl ester (oxidative) cyclase;103634652;ortholog
NM_001327768	Alanine aminotransferase 2 mitochondrial;100193705;ortholog
NM_001147300	Uncharacterized protein;100272847;ortholog
NM_001112027	Triose phosphate/phosphate translocator, chloroplastic;TPT;ortholog
NM_001155874	50S ribosomal protein L34;100282969;ortholog
XM_008667421	Putative galactinol--sucrose galactosyltransferase 2;103644222;ortholog
NM_001149540	Uncharacterized protein;100275476;ortholog
XM_008664354	Alanine--tRNA ligase;103640907;ortholog
XM_008655211	Rhythmically expressed protein;103633527;ortholog
NM_001157503	Calcium sensing receptor, chloroplastic;unassigned;ortholog
NM_001310218	Ferredoxin;FDX5;ortholog
XM_008676395	HSP20-like chaperones superfamily protein;100281384;ortholog
XM_008660243	Beta-amylase;103637673;ortholog
NM_001136581	Thioredoxin-like 1-1 chloroplastic;100191145;ortholog
XM_008675423	Thiol-disulfide oxidoreductase DCC;103649691;ortholog
NM_001154284	Violaxanthin de-epoxidase;100281366;ortholog
NM_001152969	Heavy metal transport/detoxification superfamily protein;100280024;ortholog
XM_008678195	Tubby-like F-box protein;100282475;ortholog
NM_001143584	Uncharacterized protein;100217228;ortholog
XM_008645873	Chaperone protein ClpD chloroplastic;100383653;ortholog
XM_008647632,NM_001137945	Histone H3;100192746;ortholog
NM_001157298	YGGT family protein;100284403;ortholog
XM_008672460	D-alanine--D-alanine ligase family;100383342;ortholog
XM_008674681	Cytokinin riboside 5'-monophosphate phosphoribohydrolase;100283248;ortholog
NM_001154296	Alpha/beta-Hydrolases superfamily protein;100281378;ortholog
NM_001158894	Peroxisomal membrane protein PEX11-1;100286006;ortholog
NM_001136735	Aldolase-type TIM barrel family protein;100191301;ortholog
NM_001138935	Trafficking protein particle complex subunit;100193854;ortholog
NM_001149316	Photosynthetic NDH subunit of subcomplex B 1 chloroplastic;100275158;ortholog
XM_008650635	Photosystem II stability/assembly factor;103629543;ortholog
NM_001158602	50S ribosomal protein L5, chloroplastic;100281329;ortholog
NM_001153960	Expansin-like 3;100281041;ortholog
NM_001143118	GLABRA2 expression modulator;100216713;ortholog
XM_008652530	FAD-dependent oxidoreductase family protein;100037820;ortholog
XM_008646911	Phosphoinositide phospholipase C;103626494;ortholog
XM_008645198	Uncharacterized protein;100278609;ortholog
NM_001348753	Elongation factor Ts, mitochondrial;100192861;ortholog
NM_001112280	Hexosyltransferase;gols3;ortholog
XM_008658804	Putative MYB DNA-binding domain superfamily protein;103636453;ortholog
XM_008676788	BEL1-like homeodomain protein 3;100281572;ortholog
NM_001291753	Transaminase/ transferase, transferring nitrogenous groups;100285201;ortholog
NM_001153247	Cysteine synthase;100280321;ortholog
XM_008669846	SNF4;100284094;ortholog
NM_001146896	Bidirectional sugar transporter SWEET;100272419;ortholog
NM_001155816	Threonine endopeptidase;100282910;ortholog
XM_008663275	Putative disease resistance protein;103640507;ortholog
NM_001308291	Peptidase C15 pyroglutamyl peptidase I-like;100276484;ortholog
XM_008672055	Uncharacterized protein;103647530;ortholog
NM_001112362	12-oxo-phytodienoic acid reductase;OPR6;ortholog
NM_001150150	NAD(P)H-quinone oxidoreductase subunit S chloroplastic;100276340;ortholog
NM_001136656	Triosephosphate isomerase;100191222;ortholog
NM_001176331	Abscisic acid 8'-hydroxylase1;100383693;ortholog
NM_001138502	Heparan-alpha-glucosaminide N-acetyltransferase;100193372;ortholog
NM_001175560	S-adenosyl-L-methionine-dependent methyltransferase superfamily protein;100382865;ortholog
NM_001175831	Plastidal glycolate/glycerate translocator 1 chloroplastic;100383166;ortholog
NM_001155054	Elicitor-responsive protein 1;100282142;ortholog
NM_001111627	Acyclic sesquiterpene synthase;TPS1;ortholog
XM_008663098	Glutamyl-tRNA reductase;100191548;ortholog
NM_001111905	Chlorophyll a-b binding protein, chloroplastic;542321;ortholog
NM_001148830	Mannose-1-phosphate guanylyltransferase 1;100274471;ortholog
NM_001305869	Ferredoxin-thioredoxin reductase catalytic chain, chloroplastic;FTRC;ortholog
NM_001176495	MACPF domain-containing protein;100383866;ortholog
NM_001155910	Geranylgeranyl reductase;100283007;ortholog
NM_001137029	Outer arm dynein light chain 1 protein;100191600;ortholog
NM_001154799	Chlorophyll a-b binding protein, chloroplastic;103643653;ortholog
NM_001137459	NAD(P)-binding Rossmann-fold superfamily protein;100192036;ortholog
NM_001156096	Elongation factor Tu;100283194;ortholog
NM_001139383	Aldo-keto reductase family 4 member C9;100194348;ortholog
NM_001147793	Plastoquinol--plastocyanin reductase;100273354;ortholog
NM_001111898	Glucose-6-phosphate isomerase, cytosolic;PHI1;ortholog
NM_001112403	PDK regulatory protein1;732785;ortholog
NM_001155228	Putative peroxygenase 4;100282316;ortholog
NM_001111758	Photosystem II subunit PsbS1;542126;ortholog
NM_001159007	Protein SQS1;100286119;ortholog
NM_001157400	ATP synthase subunit gamma, chloroplastic;unassigned;ortholog
NM_001148634	Ribosomal protein L19;100274270;ortholog
NM_001158194	Rieske domain containing protein;100285301;ortholog
NM_001112422	4-hydroxy-7-methoxy-3-oxo-3,4-dihydro-2H-1,4-benzoxazin-2-yl glucoside beta-D-glucosidase 2, chloroplastic;GLU2;ortholog
NM_001147022	Uncharacterized protein;100272555;ortholog
NM_001177199	Amidase 1;100384731;ortholog
NM_001301540	GTPase activating protein;103636093;ortholog
XM_008676903	Uncharacterized protein;103651277;ortholog
NM_001147316	Post-illumination chlorophyll fluorescence increase;100272863;ortholog
XM_008661803	Putative DUF827 domain containing family protein;103639026;ortholog
NM_001111759	UDP-glucose 4-epimerase;542127;ortholog
XM_008672269	Peptidylprolyl isomerase;103647754;ortholog
NM_001156455	Prolyl-tRNA synthetase;100283555;ortholog
XM_008683141	Arginine/serine-rich splicing factor RSZ28I;RSZ28;ortholog
NM_001348730	Polyketide cyclase/dehydrase and lipid transport superfamily protein;100191642;ortholog
NM_001137057	Protein RETICULATA-RELATED 6 chloroplastic;100191628;ortholog
NM_001254931	GTP-binding protein TypA;100857077;ortholog
NM_001158669	Genetic modifier;100285779;ortholog
NM_001153231	Homogentisate solanesyltransferase chloroplastic;100280305;ortholog
XM_008665742	Ypt/Rab-GAP domain of gyp1p superfamily protein;103642476;ortholog
XM_008667085	Phytochrome;phyA1;ortholog
XM_008681286	Myosin heavy chain-related protein;103654457;ortholog
XM_008653387	Putative paramyosin;100304438;ortholog
NM_001112223	Ferredoxin-dependent glutamate synthase, chloroplastic;GLSF;ortholog
NM_001138437	Actin cross-linking protein;100193298;ortholog
XM_008681593	NAD(P)-binding Rossmann-fold superfamily protein;103654777;ortholog
NM_001323536	Leucine carboxyl methyltransferase;103644088;ortholog
NM_001147882	PBA1 homolog1;100273445;ortholog
NM_001158038	Zinc finger C-x8-C-x5-C-x3-H type family protein;100285144;ortholog
XM_008664471	Protein SUPPRESSOR OF MAX2 1;103641087;ortholog
NM_001155107	Carboxypeptidase;100282195;ortholog
NM_001324194	Oxygen-evolving enhancer protein 3-1, chloroplastic;PSBQ1;ortholog
XM_008681060	Ferredoxin--nitrite reductase chloroplastic;542264;ortholog
NM_001111904	Chlorophyll a-b binding protein, chloroplastic;542320;ortholog
XM_008674489	Protein indeterminate-domain 9;100279632;ortholog
NM_001156938	Elongation factor Tu;100284040;ortholog
NM_001329842	Cysteine dioxygenase;103640631;ortholog
XM_008670868	Elongation factor G, chloroplastic;103646146;ortholog
NM_001157379	Protein TAB2 homolog, chloroplastic;TAB2;ortholog
NM_001147383	6b-interacting protein 1;100272931;ortholog
XM_008666352	7,8-dihydroneopterin aldolase;103643202;ortholog
XM_008669887	Zeaxanthin epoxidase, chloroplastic;100285076;ortholog
NM_001152879	Carboxypeptidase;100279929;ortholog
NM_001176259	UV-B-induced protein chloroplastic;100383611;ortholog
NM_001150172	High-light-induced protein chloroplastic;100276366;ortholog
NM_001174881	Monodehydroascorbate reductase 1 peroxisomal;100382120;ortholog
NM_001137144	Chlorophyll a-b binding protein, chloroplastic;100191715;ortholog
XM_008647328	Phosphate regulatory homolog1;103626967;ortholog
NM_001155551	Ferredoxin--NADP reductase, chloroplastic;100282643;ortholog
NM_001196974	Signal recognition particle 54 kDa protein;100502496;ortholog
NM_001149377	Uncharacterized protein;100275243;ortholog
NM_001150554	Uncharacterized protein;100276848;ortholog
NM_001176069	Chaperone protein ClpC1 chloroplastic;100383416;ortholog
NM_001147824	Nuclear transport factor 2 (NTF2) family protein;100273387;ortholog
NM_001149826	Uncharacterized protein;100275846;ortholog
NM_001139401	Putative E3 ubiquitin-protein ligase RHB1A;100194366;ortholog
NM_001154195	ATP-dependent protease Clp ATPase subunit;100281276;ortholog
NM_001196567	Resistance to phytophthora 1;100501929;ortholog
NM_001136705	Glycerophosphocholine acyltransferase 1;100191271;ortholog
XM_008674385	Protein ULTRAPETALA 1;100276826;ortholog
