## Supplemental Tables S12 for "The extracellular RNA pool within *Zea mays* apoplast: composition and differential expression during *Ustilago maydis* infection"

### Sheet: Sheet1
Table S12. ExRNA transcripts with RNA binding molecular function detected in uninfected maize apoplast.
NCBI accession	RNA	Relative abundance in uninfected maize apoplast compared to U. maydis SG200 WT infected apoplast (log 2 fold change)
NM_001138691	Glycine-rich RNA-binding, abscisic acid-inducible protein;100194217;ortholog	not detected in SG200 WT infected maize apoplast
NM_001112237	Glycine-rich RNA-binding protein 2;ZEAMMB73_Zm00001d031168;ortholog	not detected in SG200 WT infected maize apoplast
NM_001112102	Glycine-rich RNA binding protein;GRP;ortholog	not detected in SG200 WT infected maize apoplast
NM_001329432	RNA-binding (RRM/RBD/RNP motifs) family protein;103639292;ortholog	not detected in SG200 WT infected maize apoplast
XM_008669630,NM_001153130	Alba DNA/RNA-binding protein;100280198;ortholog	not detected in SG200 WT infected maize apoplast
NM_001156677.1	Glycine-rich RNA-binding protein 2;100283778;ortholog	-1.88978
NM_001147476.1	Alba DNA/RNA-binding protein;100273027;ortholog	-2.75799
XM_008678218.4	RNA-binding (RRM/RBD/RNP motifs) family protein;100191663;ortholog	-4.09195
NM_001317840.1	RNA-binding (RRM/RBD/RNP motifs) family protein;100279765;ortholog	-3.64607
NM_001138691.2	Glycine-rich RNA-binding, abscisic acid-inducible protein;100194217;ortholog	-3.7422
