## Supplemental Tables S13 for "The extracellular RNA pool within *Zea mays* apoplast: composition and differential expression during *Ustilago maydis* infection"

### Sheet: Sheet1
Table S13. Primers used in this study.
Primer	Sequence	exRNA transcript template
NM_001112510.2_F	(5')CAAGGAGGTCTTCATCAAGGAG(3')	Zea mays linoleate 13S-lipoxygenase10 (lox10), mRNA
NM_001112510.2_R	(5')TGACTTGAGGGTGAAGAAGATG(3')	Zea mays linoleate 13S-lipoxygenase10 (lox10), mRNA
NM_001138127.1_F	(5')TGAAGACTGCGAGGTTCAAG(3')	Zea mays 40S ribosomal protein S19-3 (LOC100192949), mRNA
NM_001138127.1_R	(5')GATGCCTTGCCTTAGGTAG(3')	Zea mays 40S ribosomal protein S19-3 (LOC100192949), mRNA
NM_001348557.1_F	(5')TGACATCCAGGCAAAGAAGG(3')	Zea mays 60S ribosomal protein L23A (LOC541695), transcript variant 1, mRNA
NM_001348557.1_R	(5')ACATCAAGAGCATCATAGTCG(3')	Zea mays 60S ribosomal protein L23A (LOC541695), transcript variant 1, mRNA
NM_001148017.1_F	(5')CTTCTCTTTCCCTGGCACTATC(3')	Zea mays 60S acidic ribosomal protein P0-2 (LOC100273601), mRNA
NM_001148017.1_R	(5')TACGAGTAGTCAGTCTCCACAG(3')	Zea mays 60S acidic ribosomal protein P0-2 (LOC100273601), mRNA
NM_001155298.2_F	(5')GGGAGCATTGTTGGTGTCTA(3')	Zea mays 40S ribosomal protein S15 (LOC100282387), mRNA
NM_001155298.2_R	(5')CTTGTAGGAAATGGAGAACTCTG(3')	Zea mays 40S ribosomal protein S15 (LOC100282387), mRNA
NM_001138955.1_F	(5')CTGTGAGGTCTTTCGGTATTCG(3')	Zea mays 60S ribosomal protein L11-1 (LOC100193878), mRNA
NM_001138955.1_R	(5')CTCATACTCCTTCACCTTGAGG(3')	Zea mays 60S ribosomal protein L11-1 (LOC100193878), mRNA
NM_001301490.1_F	(5')CCGCCGTGTGAACCAGACCT(3')	Zea mays 60S ribosomal protein L6-like (LOC103653691), mRNA
NM_001301490.1_R	(5')GTCTTCTTCACCTTCTGCTTCT(3')	Zea mays 60S ribosomal protein L6-like (LOC103653691), mRNA
NM_001329501.1_F	(5')CGAGGACGGTGAAGGATGTGAA(3')	Zea mays 40S ribosomal protein S19 (LOC103639054), mRNA
NM_001329501.1_R	(5')GTACCAGTCAGGGTCATAAGGAG(3')	Zea mays 40S ribosomal protein S19 (LOC103639054), mRNA
NM_001155823.1_F	(5')CGACGGCATCTACATCATCAA(3')	Zea mays 40S ribosomal protein SA-like (LOC100282918), mRNA
NM_001155823.1_R	(5')GAACTTGAGGACAGCACGC(3')	Zea mays 40S ribosomal protein SA-like (LOC100282918), mRNA
NM_001147531.1_F	(5')CCTCGGCTGCTCATCCTTACC(3')	Zea mays 40S ribosomal protein SA-like (LOC100273082), mRNA
NM_001147531.1_R	(5')TTCCTCCCCTTGTTGTTCGCT(3')	Zea mays 40S ribosomal protein SA-like (LOC100273082), mRNA

### Sheet: Sheet2
NM_001112510.2
NM_001138127.1
NM_001348557.1
NM_001148017.1
NM_001155298.2
NM_001138955.1
NM_001301490.1
NM_001329501.1
NM_001155823.1
NM_001147531.1

### Sheet: Sheet3
1. Zea mays linoleate 13S-lipoxygenase10 (lox10), mRNA	1
2. Zea mays 40S ribosomal protein S19-3 (LOC100192949), mRNA	1
3. Zea mays 60S ribosomal protein L23A (LOC541695), transcript variant 1, mRNA	1
4. Zea mays 60S acidic ribosomal protein P0-2 (LOC100273601), mRNA	1
5. Zea mays 40S ribosomal protein S15 (LOC100282387), mRNA	1
6. Zea mays 60S ribosomal protein L11-1 (LOC100193878), mRNA	1
7. Zea mays 60S ribosomal protein L6-like (LOC103653691), mRNA	1
8. Zea mays 40S ribosomal protein S19 (LOC103639054), mRNA	1
9. Zea mays 40S ribosomal protein SA-like (LOC100282918), mRNA	1
10. Zea mays 40S ribosomal protein SA-like (LOC100273082), mRNA	1
3,119 bp linear mRNA	2
725 bp linear mRNA	2
860 bp linear mRNA	2
1,646 bp linear mRNA	2
751 bp linear mRNA	2
751 bp linear mRNA	2
888 bp linear mRNA	2
791 bp linear mRNA	2
1,445 bp linear mRNA	2
1,250 bp linear mRNA	2
NM_001112510.2 GI:1207734366	3
NM_001138127.1 GI:212723853	3
NM_001348557.1 GI:1143077099	3
NM_001148017.1 GI:226509267	3
NM_001155298.2 GI:926234450	3
NM_001138955.1 GI:212722575	3
NM_001301490.1 GI:673921624	3
NM_001329501.1 GI:1043631210	3
NM_001155823.1 GI:226491585	3
NM_001147531.1 GI:226502397	3
	4
	4
	4
	4
	4
	4
	4
	4
	4
